# Sequencing of Argonaute-bound miRNA/mRNA hybrids reveals regulation of the unfolded protein response by microRNA-320a

**DOI:** 10.1101/2021.10.05.463240

**Authors:** Christopher J. Fields, Lu Li, Nicholas M. Hiers, Tianqi Li, Peike Sheng, Taha Huda, Jixiu Shan, Lauren Gay, Tongjun Gu, Jiang Bian, Michael S. Kilberg, Rolf Renne, Mingyi Xie

## Abstract

MicroRNAs (miRNA) are short non-coding RNAs widely implicated in gene regulation. Most metazoan miRNAs utilize the RNase III enzymes Drosha and Dicer for biogenesis. One notable exception is the RNA polymerase II transcription start sites (TSS) miRNAs whose biogenesis does not require Drosha. The functional importance of the TSS-miRNA biogenesis is uncertain. To better understand the function of TSS-miRNAs, we applied a modified <u>C</u>rosslinking, <u>L</u>igation, and <u>S</u>equencing of <u>H</u>ybrids on Argonaute (AGO-qCLASH) to identify the targets for TSS-miRNAs in HCT116 colorectal cancer cells with or without *DROSHA* knockout. We observed that miR-320a hybrids dominate in TSS-miRNA hybrids identified by AGO-qCLASH. Targets for miR-320a are enriched in the eIF2 signaling pathway, a downstream component of the unfolded protein response. Consistently, in miR-320a mimic- and antagomir- transfected cells, differentially expressed genes are enriched in eIF2 signaling. Within the AGO-qCLASH data, we identified the endoplasmic reticulum (ER) chaperone Calnexin as a direct miR-320a target, thus connecting miR-320a to the unfolded protein response. During ER stress, but not amino acid deprivation, miR-320a up-regulates ATF4, a critical transcription factor for resolving ER stress. Our study investigates the targetome of the TSS-miRNAs in colorectal cancer cells and establishes miR-320a as a regulator of unfolded protein response.
