## Supplemental Table S3 for "Sequencing of Argonaute-bound miRNA/mRNA hybrids reveals regulation of the unfolded protein response by microRNA-320a"

### Sheet: Sheet1
	HCT116 Cell Line	AB	Raw Reads	Hybrids	miRNA/mRNA Hybrids	miR-320a/mRNA Hybrids		miR-484/mRNA Hybrids		miR-SNAR/mRNA Hybrids		miR-877/mRNA Hybrids
qCLASH	Wild Type		398965195	13725748	303980	15902	0.0523127	211	0.000694125	528	0.00173696	517	0.00170077
	BR1	2A8	102397926	2443292	70124	4511	0.0643289	44	0.00062746	75	0.00106953	117	0.00166847
	BR2	4F9	33987867	1673793	64561	3695	0.0572327	45	0.000697015	147	0.00227692	133	0.00206007
	BR3	2A8	63879382	779397	32940	1942	0.0589557	21	0.000637523	23	0.000698239	43	0.0013054
	BR4	2A8	74188799	1728895	59250	2399	0.0404895	30	0.000506329	42	0.000708861	41	0.000691983
	BR5	4F9	124511221	7100371	77105	3355	0.0435121	71	0.000920822	241	0.00312561	183	0.00237339
	DROSHA KO		156147830	2444723	12023	7821	0.650503	247	0.020544	1989	0.165433	611	0.0508193
	BR1	2A8	51497963	435790	4752	3544	0.745791	116	0.0244108	427	0.0898569	238	0.0500842
	BR2	2A8	26883427	148633	1739	1171	0.673376	38	0.0218516	204	0.117309	88	0.0506038
	BR3	4F9	39674908	1017399	2562	1481	0.578064	47	0.018345	565	0.220531	150	0.058548
	BR4	4F9	38091532	842901	2970	1625	0.547138	46	0.0154882	793	0.267003	135	0.0454545
	DICER KO		99286027	2420721	3044	108	0.0354796	2	0.00065703	18	0.00591327	4	0.00131406
	BR1	2A8	24391498	233461	662	22	0.0332326	0	0	2	0.00302115	1	0.00151057
	BR2	2A8	31614388	337221	1005	42	0.041791	0	0	3	0.00298507	3	0.00298507
	BR3	4F9	30783386	1226660	886	31	0.0349887	2	0.00225734	10	0.0112867	0	0
	BR4	4F9	12496755	623379	491	13	0.0264766	0	0	3	0.00610998	0	0
