## Supplemental Table S2 for "Sequencing of Argonaute-bound miRNA/mRNA hybrids reveals regulation of the unfolded protein response by microRNA-320a"

### Sheet: Sheet1
		HCT116 Cell Line	AB	Region	Raw Reads	Hybrids	miRNA/mRNA Hybrids	miR-320a/mRNA Hybrids		miR-484/mRNA Hybrids		miR-SNAR/mRNA Hybrids		miR-877/mRNA Hybrids
	CLASH	Wild Type
			2A8	150-125kDa	85406294	435832	7188	183	0.0254591	19	0.00264329	26	0.00361714	3	0.000417362
			2A8	125-110kDa	24938434	311274	9299	360	0.0387138	11	0.00118292	21	0.00225831	6	0.000645231
		DROSHA KO
			2A8	150-125kDa	91938281	625271	1004	370	0.368526	35	0.0348606	426	0.424303	71	0.0707171
			2A8	125-110kDa	21778357	206414	554	227	0.409747	9	0.0162455	200	0.361011	51	0.0920578
		DICER KO
			2A8	150-125kDa	57377214	394565	853	1	0.00117233	0	0	1	0.00117233	0	0
			2A8	125-110kDa	22616882	198588	648	1	0.00154321	0	0	0	0	1	0.00154321
		Wild Type
			-	150-125kDa	14481581	31443	82	2	0.0243902	0	0	0	0	0	0
			-	125-110kDa	15192375	24902	46	0	0	0	0	0	0	0	0
	qCLASH	Wild Type
			2A8	-	102397926	2443292	70124	4511	0.0643289	44	0.00062746	75	0.00106953	117	0.00166847
		DROSHA KO
			2A8	-	51497963	435790	4752	3544	0.745791	116	0.0244108	427	0.0898569	238	0.0500842
		DICERKO
			2A8	-	24391498	233461	662	22	0.0332326	0	0	2	0.00302115	1	0.00151057
	miR-qCLASH	Wild Type
			2A8	-	12842714	6551	1318	1271	0.96434	0	0	1	0.000758725	0	0
