## Supplementary material for "Sequencing of Argonaute-bound miRNA/mRNA hybrids reveals regulation of the unfolded protein response by microRNA-320a": Table 1

### Sheet: Sheet2
		HCT116 Cell Line	AGO Antibody	miRNA/mRNA Hybrids	miR-320a/mRNA Hybrids
	qCLASH	Wild Type		303980	15902	0.0523127
		BR1	2A8	70124	4511	0.0643289
		BR2	4F9	64561	3695	0.0572327
		BR3	2A8	32940	1942	0.0589557
		BR4	2A8	59250	2399	0.0404895
		BR5	4F9	77105	3355	0.0435121
		DROSHA KO		12023	7821	0.650503
		BR1	2A8	4752	3544	0.745791
		BR2	2A8	1739	1171	0.673376
		BR3	4F9	2562	1481	0.578064
		BR4	4F9	2970	1625	0.547138
		DICER KO		3044	108	0.0354796
		BR1	2A8	662	22	0.0332326
		BR2	2A8	1005	42	0.041791
		BR3	4F9	886	31	0.0349887
		BR4	4F9	491	13	0.0264766
