## Supplemental Table S1 for "Sequencing of Argonaute-bound miRNA/mRNA hybrids reveals regulation of the unfolded protein response by microRNA-320a"

### Sheet: Sheet1
Oligos Used in Study
RNA 3′ Adapter (RA3)	/5rApp/TGGAATTCTCGGGTGCCAAGG/3ddC/	Illumina
RNA 5′ Adapter (RA5)	/5InvddT/rGrUrUrCrArGrArGrUrUrCrUrArCrArGrUrCrCrGrArCrGrArUrC	Illumina
RNA 3′ Adapter (RA3R)	/5rApp/NN NNT GGA ATT CTC GGG TGC CAA GG/3ddC/	Illumina
RNA 5′ Adapter (RA5R)	rGrUrU rCrArG rArGrU rUrCrU rArCrA rGrUrC rCrGrA rCrGrA rUrCrN rNrNrN	Illumina
RNA RT Primer (RTP)	GCCTTGGCACCCGAGAATTCCA	Illumina
RNA PCR Primer (RP1)	AATGATACGGCGACCACCGAGATCTACACGTTCAGAGTTCTACAGTCCGA	Illumina
RNA PCR Index Primers (RPI)1	CAAGCAGAAGACGGCATACGAGATCGTGATGTGACTGGAGTTCCTTGGCACCCGAGAATTCCA	Illumina
RPI2	CAAGCAGAAGACGGCATACGAGATACATCGGTGACTGGAGTTCCTTGGCACCCGAGAATTCCA	Illumina
RPI3	CAAGCAGAAGACGGCATACGAGATGCCTAAGTGACTGGAGTTCCTTGGCACCCGAGAATTCCA	Illumina
RPI4	CAAGCAGAAGACGGCATACGAGATTGGTCAGTGACTGGAGTTCCTTGGCACCCGAGAATTCCA	Illumina
RPI5	CAAGCAGAAGACGGCATACGAGATCACTGTGTGACTGGAGTTCCTTGGCACCCGAGAATTCCA	Illumina
RPI6	CAAGCAGAAGACGGCATACGAGATATTGGCGTGACTGGAGTTCCTTGGCACCCGAGAATTCCA	Illumina
RPI7	CAAGCAGAAGACGGCATACGAGATGATCTGGTGACTGGAGTTCCTTGGCACCCGAGAATTCCA	Illumina
RPI8	CAAGCAGAAGACGGCATACGAGATTCAAGTGTGACTGGAGTTCCTTGGCACCCGAGAATTCCA	Illumina
CANX_F_Infusion	TCTAGTTGTTTAAACGAGCTCAACAATCTTAAGAGCTTGATCTGTG	This Paper
CANX_R_Infusion	TGCCTGCAGGTCGACTCTAGATTTTTACTAGGGCTCATGAGGT	This Paper
CANX_Site1MutR	GAAAATGCATAGCAGAGGAGTTATAGGGGGATCTGAGGAAATAGGTAAG	This Paper
CANX_Site1MutF	ACCTATTTCCTCAGATCCCCCTATAACTCCTCTGCTATGCATTTTC	This Paper
CANX_Site2MutR	AACATACACGTAATCACAATTTATAGTAACATTATGCAGGGCTTATAATC	This Paper
CANX_Site2MutF	ATAAGCCCTGCATAATGTTACTATAAATTGTGATTACGTGTATGTTTC	This Paper
ULK1_F	CTCTCCCTCCGAGATACCCACCCAGCTTT	This Paper
ULK1_R	CTAGAAAGCTGGGTGGGTATCTCGGAGGGAGAGAGCT	This Paper
qPCR
ADAM19 F	GTGGGCAGGTATGGCTGAG	This Paper
ADAM19 R	CTCTTGTCCATCCAGGCTCC	This Paper
CANX F	GGTGCTTGGAACTGCTATTG	Prior et al., 2016
CANX R	CCCTGTTGGAACTGGAGCTT	Prior et al., 2016
CAPNS1 F	TTCATCAGCTGCTTGGTCAG	De Maria et al., 2009
CAPNS1 R	AGCCACTCCTGGATGTTCAC	De Maria et al., 2009
DCBLD2 F	TCACATCTGTGGTGGGACAC	This Paper
DCBLD2 R	GTGTGGTCAGTCCACTCCAG	This Paper
GAPDH-F	AATCCCATCACCATCTTCCA	Jenquin et al., 2018
GAPDH-R	TGGACTCCACGACGTACTCA	Jenquin et al., 2018
HIST1H2BJ F	AGCTACACAGTGCTATGCCA	This Paper
HIST1H2BJ R	AATAGCTCTCCTTGCGGCTG	This Paper
IER3 F	CAGCCGCAGGGTTCTCTAC	Primer Bank: 119964722c1
IER3 R	GATCTGGCAGAAGACGATGGT	Primer Bank: 119964722c1
LGALS3BP F	CCTGTCGTCAGTCAAGTGCT	This Paper
LGALS3BP R	ATACAGGTCCAGGGGCATCT	This Paper
NR1H2 F	AGAAGATTCGGAAACAACAGCA	Liu et al., 2018
NR1H2 R	GCTGGATCATTAGTTCTTGAGCC	Liu et al., 2018
PABPC1 F	CTGTTTCCTCTTATTCAAGCC	Nguyen et al., 2015)
PABPC1 R	CTTCATCAACCTTAGAACGGA	Nguyen et al., 2015)
POLR2A F	CCTGCAGACCGGCTATAAGG	This Paper
POLR2A R	TCATCCCCGTCAAAGTCTGC	This Paper
RTN4 F	CTCCTCTGGTCTCGTCCTC	Xue et al., 2015
RTN4 R	GTCCTCGTCCTCCTCTTCC	Xue et al., 2015
SYNGR2 F	CTTCGCCTTGATCGTGTTCTC	Primer Bank: 52352813c1
SYNGR2 R	GCAGTACATCTGCTTAGACTCG	Primer Bank: 52352813c1
TUBB4B F	GGACAACTTCGTTTTCGGTCA	Primer Bank: 68051719c1
TUBB4B R	CCTTTCTCACAACATCCAGCAC	Primer Bank: 68051719c1
ULK1 F	GGACACCATCAGGCTCTTCC	Goldberg et al., 2017
ULK1 R	GAAGCCGAAGTCAGCGATCT	Goldberg et al., 2017
XBP1_F	TGCTGAGTCCGCAGCAGGTG	van Schadewijk et al. 2021
XBP1_R	GCTGGCAGGCTCTGGGGAAG	van Schadewijk et al. 2021
ZFP36L1 F	GATGACCACCACCCTCGT	Nasir et al., 2015
ZFP36L1 R	CTGGGAGCACTATAGTTGAGCA	Nasir et al., 2015
Mimics
Negative Control Mimic	UCACCGGGUGUAAAUCAGCUUG	Qiagen, 339174 YM00479902-AGA
miR-320a Mimic	AAAAGCUGGGUUGAGAGGGCGA	Qiagen, 339173 YM00471432-ADA
Antagomir
miR-320a antagomir	UCGCCCUCUCAACCCAGCUUUU	GenePharma
Antagomir Negative Control	CAGUACUUUUGUGUAGUACAA	GenePharma
Northern Probes
miR-320a irNorthern Probe	TCGCCCTCTCAACCCAGCTTTT/iAzideN/A	IDT
U6 irNorthern probe	GCAGGGGCCATGCTAATCTTCTCTGTATCG/iAzideN/T	IDT
miR-16 Northern Probe	CGCCAATATTTACGTGCTGCTA
